# Characterization of *Ralstonia pseudosolanacearum* diversity and screening host resistance to manage bacterial wilt in South Asia

**DOI:** 10.1101/2023.10.13.559983

**Authors:** Nagendra Subedi, Tabitha Cowell, Matthew Cope-Arguello, Pierce Paul, Gilles Cellier, Hashem Bkayrat, Nicolas Bonagura, Angela Cadatal, Rachel Chen, Ariana Enriquez, Rama Parasar, Lisa Repetto, Aracely Hernandez Rivas, Mahnoor Shahbaz, Kaitlin White, Tiffany M. Lowe-Power, Sally A. Miller

## Abstract

In South Asia, bacterial wilt pathogens in the *Ralstonia solanacearum* species complex (RSSC) impose major constraints on eggplant, tomato, and pepper production. To improve the efficacy of bacterial wilt management, the goals of this study were to (1) conduct a survey of RSSC pathogens in Bangladesh and Nepal, (2) characterize the genetic diversity of these isolates, and (3) screen 37 tomato, eggplant, and pepper accessions for resistance to six representative isolates from South Asia. We isolated 99 isolates from Bangladesh and 20 isolates from Nepal and determined that all are phylotype I isolates of the *Ralstonia pseudosolanacearum* species. We sequenced and assembled draft genomes for 25 isolates. Phylogenomic analyses suggest that there is a wide diversity of endemic phylotype I isolates in South Asia, and possible introductions of two clonal phylotype I lineages into Bangladesh and Nepal. We contextualize our newly described isolates based on prior reports of RSSC diversity in South Asia and global reports of RSSC pathogens on eggplant and pepper. Greenhouse trials revealed multiple tomato, eggplant, and pepper accessions that exhibit promising levels of resistance to six phylotype I isolates from South Asia.
