## Supplementary material for "Characterization of *Ralstonia pseudosolanacearum* diversity and screening host resistance to manage bacterial wilt in South Asia": Table S1

### Sheet: Collection
Strain	Source	Viability	Predicted Location	Predicted Host
BB-E-1	Tube #3, BD	Viable	Braminbaria, BD	Eggplant
BB-E-2	Tube #3, BD	Not Tested	Braminbaria, BD	Eggplant
Bb-E-2	Tube #3, BD	Viable	Braminbaria, BD	Eggplant
Birendranegar (1)	Tube #5, NP	Not Viable	Birendranegar, NP
Birendra 2A	Tube #3, BD	Viable	Birendranegar, NP
Birendra 2B	Tube #5, NP	Not Viable	Birendranegar, NP
Birendrangar 5	Tube #5, NP	Viable	Birendranegar, NP
Birendra-6	Tube #5, NP	Viable	Birendranegar, NP
Bog-E-01	Tube #2, BD	Viable	Bogra, BD	Eggplant
Bog-E-04	Tube #2, BD	Viable	Bogra, BD	Eggplant
Bog-E-06	Tube #3, BD	Viable	Bogra, BD	Eggplant
Bog-E-07	Tube #3, BD	Viable	Bogra, BD	Eggplant
Bog-E-09	Tube #2, BD	Not Viable	Bogra, BD	Eggplant
Bog-E-11	Tube #3, BD	Viable	Bogra, BD	Eggplant
COM-C-01	Tube #1, BD	Viable	Comilla, BD	Pepper
COM-C-02	Tube #1, BD	Viable	Comilla, BD	Pepper
°Com-C-Y	Tube #2, BD	Not Viable	Comilla, BD	Pepper
°Com-E-2	Tube #3, BD	Not Viable	Comilla, BD	Eggplant
Com-E-02	Tube #3, BD	Not Viable	Comilla, BD	Eggplant
Com-E-03	Tube #2, BD	Viable	Comilla, BD	Eggplant
Com-E-04	Tube #3, BD	Viable	Comilla, BD	Eggplant
Com-E-05	Tube #3, BD	Viable	Comilla, BD	Eggplant
Com-E-06	Tube #3, BD	Not Viable	Comilla, BD	Eggplant
°Com-E-X	Tube #2, BD	Not Viable	Comilla, BD	Eggplant
Com-E-X	Tube #5, NP	Not Viable	Comilla, BD	Eggplant
Chanauli-2	Tube #5, NP	Not Viable	Chanauli, NP
Chit-Eq(1)-x	Tube #5, NP	Viable	Chitwan, NP
°HH-C-1	Tube #2, BD	Viable	Hathazaria, BD	Pepper
°HH-C-2	Tube #4, BD	Not Viable	Hathazaria, BD	Pepper
°HH-C-3	Tube #2, BD	Viable	Hathazaria, BD	Pepper
°HH-C-4	Tube #4, BD	Not Viable	Hathazaria, BD	Pepper
°HH-C-5	Tube #2, BD	Viable	Hathazaria, BD	Pepper
°HH-E-1	Tube #4, BD	Not Viable	Hathazaria, BD	Eggplant
HH-E-1	Tube #3, BD	Viable	Hathazaria, BD	Eggplant
°HH-E-2	Tube #4, BD	Viable	Hathazaria, BD	Eggplant
°HH-E-3	Tube #4, BD	Viable	Hathazaria, BD	Eggplant
°HH-E-4	Tube #4, BD	Viable	Hathazaria, BD	Eggplant
°HH-E-6	Tube #3, BD	Viable	Hathazaria, BD	Eggplant
°HH-E-7	Tube #5, NP	Viable	Hathazaria, BD	Eggplant
JEE-01	Tube #1, BD	Viable
°JESS-E-1	Tube #4, BD	Not Viable	Jessor, BD	Eggplant
°JESS-E-2	Tube #4, BD	Not Viable	Jessor, BD	Eggplant
°JESS-E-3	Tube #2, BD	Viable	Jessor, BD	Eggplant
°JESS-E-4	Tube #4, BD	Not Viable	Jessor, BD	Eggplant
°JESS-E-5	Tube #4, BD	Not Viable	Jessor, BD	Eggplant
°JESS-E-6	Tube #4, BD	Not Viable	Jessor, BD	Eggplant
°JESS-E-7	Tube #4, BD	Not Viable	Jessor, BD	Eggplant
Jess-E-7	Tube #5, NP	Viable	Jessor, BD	Eggplant
°JESS-E-8	Tube #4, BD	Not Viable	Jessor, BD	Eggplant
°JESS-E-9	Tube #4, BD	Not Viable	Jessor, BD	Eggplant
°JESS-E-10	Tube #4, BD	Not Viable	Jessor, BD	Eggplant
°JESS-E-11	Tube #4, BD	Not Viable	Jessor, BD	Eggplant
°JESS-E-12	Tube #4, BD	Not Viable	Jessor, BD	Eggplant
°JESS-E-13	Tube #3, BD	Not Viable	Jessor, BD	Eggplant
°JESS-E-14	Tube #3, BD	Viable	Jessor, BD	Eggplant
JESS-E15	Tube #3, BD	Viable	Jessor, BD	Eggplant
JOY-E-02	Tube #3, BD	Viable	Joydebpur, BD	Eggplant
JOY-E-3	Tube #3, BD	Viable	Joydebpur, BD	Eggplant
JP-C-01	Tube #1, BD	Viable	Jamalpur, BD	Pepper
JP-C-02	Tube #2, BD	Viable	Jamalpur, BD	Pepper
JP-C-03	Tube #2, BD	Not Viable	Jamalpur, BD	Pepper
JP-C-04	Tube #2, BD	Viable	Jamalpur, BD	Pepper
JP-C-05	Tube #1, BD	Viable	Jamalpur, BD	Pepper
JP-E-02	Tube #1, BD	Not Viable	Jamalpur, BD	Eggplant
JP-E-03	Tube #2, BD	Not Viable	Jamalpur, BD	Eggplant
JP-E-04	Tube #2, BD	Viable	Jamalpur, BD	Eggplant
JP-E-05	Tube #2, BD	Viable	Jamalpur, BD	Eggplant
JP-E-06	Tube #2, BD	Viable	Jamalpur, BD	Eggplant
JP-E-07	Tube #2, BD	Viable	Jamalpur, BD	Eggplant
JP-E-08	Tube #2, BD	Viable	Jamalpur, BD	Eggplant
Khumaltar Potato	Tube #5, NP	Not Viable	Khumaltar, NP	Potato
NOR-EP-01	Tube #1, BD	Not Viable	Norsindhi, BD	Eggplant
NOR-E-02	Tube #1, BD	Viable	Norsindhi, BD	Eggplant
NOR-E-03	Tube #3, BD	Viable	Norsindhi, BD	Eggplant
NOR-E-04	Tube #3, BD	Not Viable	Norsindhi, BD	Eggplant
NOR-E-05	Tube #3, BD	Viable	Norsindhi, BD	Eggplant
NOR-E_06	Tube #1, BD	Viable	Norsindhi, BD	Eggplant
NOR-E-07	Tube #3, BD	Not Viable	Norsindhi, BD	Eggplant
NOR-E-08	Tube #2, BD	Viable	Norsindhi, BD	Eggplant
NOR-E-09	Tube #2, BD	Viable	Norsindhi, BD	Eggplant
NOR-E-10	Tube #2, BD	Viable	Norsindhi, BD	Eggplant
NOR-E-11	Tube #2, BD	Viable	Norsindhi, BD	Eggplant
NOR-E-12	Tube #2, BD	Viable	Norsindhi, BD	Eggplant
NOR-E-13	Tube #2, BD	Not Viable	Norsindhi, BD	Eggplant
NOR-E-14	Tube #1, BD	Viable	Norsindhi, BD	Eggplant
NOR-E-15	Tube #3, BD	Viable	Norsindhi, BD	Eggplant
Pot. Nuwakot	Tube #5, NP	Not Viable	Nuwakot, NP	Potato
Syng-graf-tom (1)	Tube #3, BD	Viable	Syngja, NP	Tomato grafted on Solanum sisymbriifolium
Syngja-graft-tom-2	Tube #5, NP	Viable	Syngja, NP	Tomato grafted on Solanum sisymbriifolium
Syn-graft-3	Tube #5, NP	Not Viable	Syngja, NP	Tomato grafted on Solanum sisymbriifolium
Syngja-graft-4	Tube #5, NP	Not Viable	Syngja, NP	Tomato grafted on Solanum sisymbriifolium
Tan-E-01	Tube #1, BD	Not Viable	Tangail, BD	Eggplant
Tan-Ep-02	Tube #1, BD	Viable	Tangail, BD	Eggplant
Tan-graf-01/Tan-g-E-1	Tube #3, BD	Not Viable	Tangail, BD	Eggplant grafted on Solanum sisymbriifolium
Tan-graf-02	Tube #3, BD	Viable	Tangail, BD	Eggplant grafted on Solanum sisymbriifolium
Tan-graf-03	Tube #1, BD	Viable	Tangail, BD	Eggplant grafted on Solanum sisymbriifolium
Tan-g-4/Tan-graf-04	Tube #1, BD	Viable	Tangail, BD	Eggplant grafted on Solanum sisymbriifolium
Tan-g-E-5	Tube #2, BD	Not Viable	Tangail, BD	Eggplant grafted on Solanum sisymbriifolium
Tan-graf-06	Tube #2, BD	Viable	Tangail, BD	Eggplant grafted on Solanum sisymbriifolium
Tan-graf-07	Tube #3, BD	Viable	Tangail, BD	Eggplant grafted on Solanum sisymbriifolium

### Sheet: Finalized
Location	Host	SMXXX	Sally Miller's List Name	Collection Strain Name	Formatted name	UCDXXX	Combined Name	Key
Bogra, BD	Eggplant	SM1849		Bog-E-01	BOG-E-01	UCD488	SM1849_BOG-E-01_UCD488	Strains with detailed data
Bogra, BD	Eggplant	SM737	BOG-E-2
Bogra, BD	Eggplant	SM738	BOG-E-3					CURE Strain
Bogra, BD	Eggplant	SM739	BOG-E-4	Bog-E-04	BOG-E-04	UCD500	SM739_BOG-E-04_UCD500	Not Viable
Bogra, BD	Eggplant	SM740	BOG-E-6	Bog-E-06	BOG-E-06	UCD510	SM740_BOG-E-06_UCD510	Not Tested
Bogra, BD	Eggplant	SM741	BOG-E-7	Bog-E-07	BOG-E-07	UCD511	SM741_BOG-E-07_UCD511	Not in Collection
Bogra, BD	Eggplant			Bog-E-09	BOG-E-09
Bogra, BD	Eggplant	SM742	BOG-E-11	Bog-E-11	BOG-E-11	UCD513	SM742_BOG-E-11_UCD513	Needs UCD#
Braminbaria, BD	Eggplant	SM717	BB-E-1	BB-E-1	BB-E-01	UCD507	SM717_BB-E-01_UCD507	Start: SM1849
Braminbaria, BD	Eggplant	SM718	BB-E-2	Bb-E-2	BB-E-02	UCD509	SM718_BB-E-02_UCD509	End: SM1862
Birendranagar, Chitwan, NP	Eggplant	SM746	BIR-E-1	Birendranegar (1)	BIR-E-01
Birendranagar, Chitwan, NP	Eggplant	SM747	BIR-E-2	Birendra 2A	BIR-E-02A	UCD508	SM747_BIR-E-02A_UCD508
Birendranagar, Chitwan, NP	Eggplant			Birendra 2B	BIR-E-02B
Birendranagar, Chitwan, NP	Eggplant	SM748	BIR-E-4
Birendranagar, Chitwan, NP	Eggplant	SM749	BIR-E-5	Birendrangar 5	BIR-E-05		SM749_BIR-E-05_
Birendranagar, Chitwan, NP	Eggplant	SM1850		Birendra-6	BIR-E-06	UCD520	SM1850_BIR-E-06_UCD520
Birendranagar, Chitwan, NP	Eggplant	SM750	BIR-E-7
Chanauli, Chitwan, NP	Eggplant	SM751	CHANAULI-E-2	Chanauli-2	CHAN-E-02
Chitwan, NP	Eggplant	SM1851		Chit-Eq(1)-x	CHIT-E-01	UCD521	SM1851_CHIT-E-01_UCD521
Comilla, BD	Eggplant			°Com-E-X
Comilla, BD	Eggplant			Com-E-X
Comilla, BD	Eggplant	SM705	COMM-E-2A	°Com-E-2
Comilla, BD	Eggplant	SM706	COMM-E-2B	Com-E-02
Comilla, BD	Eggplant	SM1852		Com-E-03	COM-E-03		SM1852_COM-E-03_
Comilla, BD	Eggplant	SM707	COMM-E-4A	Com-E-04	COM-E-04	UCD512	SM707_COM-E-04_UCD512
Comilla, BD	Eggplant	SM708	COMM-E-4B
Comilla, BD	Eggplant	SM709	COMM-E-5	Com-E-05	COM-E-05	UCD514	SM709_COM-E-05_UCD514
Comilla, BD	Eggplant	SM710	COMM-E-6	Com-E-06	COM-E-06
Comilla, BD	Eggplant	SM711	COMM-E-7A
Comilla, BD	Eggplant	SM712	COMM-E-8
Comilla, BD	Eggplant	SM713	COMM-E-9
Comilla, BD	Pepper			°Com-C-Y
Comilla, BD	Pepper	SM714	COMM-C-1	COM-C-01	COM-C-01	UCD497	SM714_COM-C-01_UCD497
Comilla, BD	Pepper	SM715	COMM-C-2	COM-C-02	COM-C-02	UCD499	SM715_COM-C-02_UCD499
Comilla, BD	Pepper	SM716	COMM-C-3
Hathazaria, BD	Eggplant	SM719	HH-E-1A	HH-E-1	HH-E-01		SM719_HH-E-01_
Hathazaria, BD	Eggplant	SM720	HH-E-1B	°HH-E-1
Hathazaria, BD	Eggplant	SM721	HH-E-2A	°HH-E-2	HH-E-02		SM721_HH-E-02_
Hathazaria, BD	Eggplant	SM722	HH-E-2B
Hathazaria, BD	Eggplant	SM723	HH-E-3A	°HH-E-3	HH-E-03		SM723_HH-E-03_
Hathazaria, BD	Eggplant	SM724	HH-E-3B
Hathazaria, BD	Eggplant	SM1853		°HH-E-4	HH-E-04		SM1853_HH-E-04_
Hathazaria, BD	Eggplant	SM725	HH-E-5
Hathazaria, BD	Eggplant	SM726	HH-E-6	°HH-E-6	HH-E-06		SM726_HH-E-06_
Hathazaria, BD	Eggplant	SM1854		°HH-E-7	HH-E-07		SM1854_HH-E-07_
Hathazaria, BD	Pepper	SM1855		°HH-C-1	HH-C-01		SM1855_HH-C-01_
Hathazaria, BD	Pepper			°HH-C-2	HH-C-02
Hathazaria, BD	Pepper	SM1856		°HH-C-3	HH-C-03		SM1856_HH-C-03_
Hathazaria, BD	Pepper			°HH-C-4	HH-C-04
Hathazaria, BD	Pepper	SM1857		°HH-C-5	HH-C-05		SM1857_HH-C-05_
Jamalpur, BD	Eggplant	NA
Jamalpur, BD	Eggplant	SM666	JP-E-1	JEE-01	JP-E-01	UCD496	SM666_JP-E-01_UCD496
Jamalpur, BD	Eggplant	SM667	JP-E-2	JP-E-02	JP-E-02
Jamalpur, BD	Eggplant			JP-E-03	JP-E-03
Jamalpur, BD	Eggplant	SM668	JP-E-4	JP-E-04	JP-E-04		SM668_JP-E-04_
Jamalpur, BD	Eggplant	SM669	JP-E-5A	JP-E-05	JP-E-05	UCD501	SM669_JP-E-05_UCD501
Jamalpur, BD	Eggplant	SM670	JP-E-5B
Jamalpur, BD	Eggplant	SM671	JP-E-6	JP-E-06	JP-E-06	UCD503	SM671_JP-E-06_UCD503
Jamalpur, BD	Eggplant	SM672	JP-E-7	JP-E-07	JP-E-07	UCD490	SM672_JP-E-07_UCD490
Jamalpur, BD	Eggplant	SM1858		JP-E-08	JP-E-08	UCD505	SM1858_JP-E-08_UCD505
Jamalpur, BD	Pepper	SM673	JP-C-1	JP-C-01	JP-C-01		SM673_JP-C-01_
Jamalpur, BD	Pepper	SM1859		JP-C-02	JP-C-02		SM1859_JP-C-02_
Jamalpur, BD	Pepper			JP-C-03	JP-C-03
Jamalpur, BD	Pepper	SM1860		JP-C-04	JP-C-04		SM1860_JP-C-04_
Jamalpur, BD	Pepper	SM674	JP-C-5	JP-C-05	JP-C-05		SM674_JP-C-05_
Jamalpur, BD	Pepper	NA
Jessor, BD	Eggplant	SM648	RsB24
Jessor, BD	Eggplant	SM691	JESS-E-1	°JESS-E-1	JESS-E-01
Jessor, BD	Eggplant	SM692	JESS-E-2	°JESS-E-2	JESS-E-02
Jessor, BD	Eggplant	SM1861		°JESS-E-3	JESS-E-03		SM1861_JESS-E-03_
Jessor, BD	Eggplant	SM693	JESS-E-4	°JESS-E-4	JESS-E-04
Jessor, BD	Eggplant	SM694	JESS-E-5	°JESS-E-5	JESS-E-05
Jessor, BD	Eggplant	SM695	JESS-E-6	°JESS-E-6	JESS-E-06
Jessor, BD	Eggplant	SM696	JESS-E-7A	Jess-E-7	JESS-E-07	UCD519	SM696_JESS-E-07_UCD519
Jessor, BD	Eggplant	SM697	JESS-E-7B	°JESS-E-7
Jessor, BD	Eggplant	SM698	JESS-E-8	°JESS-E-8	JESS-E-08
Jessor, BD	Eggplant	SM699	JESS-E-9	°JESS-E-9	JESS-E-09
Jessor, BD	Eggplant			°JESS-E-10	JESS-E-10
Jessor, BD	Eggplant	SM700	JESS-E-11	°JESS-E-11	JESS-E-11
Jessor, BD	Eggplant			°JESS-E-12	JESS-E-12
Jessor, BD	Eggplant	SM701	JESS-E-13	°JESS-E-13	JESS-E-13
Jessor, BD	Eggplant	SM702	JESS-E-14	°JESS-E-14	JESS-E-14	UCD515	SM702_JESS-E-14_UCD515
Jessor, BD	Eggplant	SM703	JESS-E-15A	JESS-E15	JESS-E-15		SM703_JESS-E-15_
Jessor, BD	Eggplant	SM704	JESS-E-15B
Joydebpur, BD	Eggplant	SM735	JOY-E-2	JOY-E-02	JOY-E-02	UCD516	SM735_JOY-E-02_UCD516
Joydebpur, BD	Eggplant	SM736	JOY-E-3	JOY-E-3	JOY-E-03		SM736_JOY-E-03_
Khumaltar, NP	Potato			Khumaltar Potato	KTAR-P-01
Norsindhi, BD	Eggplant	SM675	NOR-E-1	NOR-EP-01	NOR-E-01
Norsindhi, BD	Eggplant	SM676	NOR-E-2	NOR-E-02	NOR-E-02	UCD489	SM676_NOR-E-02_UCD489
Norsindhi, BD	Eggplant	SM677	NOR-E-3	NOR-E-03	NOR-E-03	UCD518	SM677_NOR-E-03_UCD518
Norsindhi, BD	Eggplant	SM678	NOR-E-4	NOR-E-04	NOR-E-04
Norsindhi, BD	Eggplant	SM679	NOR-E-5	NOR-E-05	NOR-E-05		SM679_NOR-E-05_
Norsindhi, BD	Eggplant	SM680	NOR-E-6	NOR-E_06	NOR-E-06		SM680_NOR-E-06_
Norsindhi, BD	Eggplant	SM681	NOR-E-7	NOR-E-07	NOR-E-07
Norsindhi, BD	Eggplant	SM682	NOR-E-8	NOR-E-08	NOR-E-08		SM682_NOR-E-08_
Norsindhi, BD	Eggplant	SM683	NOR-E-9	NOR-E-09	NOR-E-09	UCD502	SM683_NOR-E-09_UCD502
Norsindhi, BD	Eggplant	SM684	NOR-E-10	NOR-E-10	NOR-E-10	UCD504	SM684_NOR-E-10_UCD504
Norsindhi, BD	Eggplant	SM685	NOR-E-11	NOR-E-11	NOR-E-11		SM685_NOR-E-11_
Norsindhi, BD	Eggplant	SM686	NOR-E-12	NOR-E-12	NOR-E-12	UCD506	SM686_NOR-E-12_UCD506
Norsindhi, BD	Eggplant	SM687	NOR-E-13	NOR-E-13	NOR-E-13
Norsindhi, BD	Eggplant	SM688	NOR-E-14A	NOR-E-14	NOR-E-14		SM688_NOR-E-14_
Norsindhi, BD	Eggplant	SM689	NOR-E-14B
Norsindhi, BD	Eggplant	SM690	NOR-E-15	NOR-E-15	NOR-E-15		SM690_NOR-E-15_
Nuwakot, NP	Potato			Pot. Nuwakot	NUW-P-01
Syangja, NP	Tomato grafted on Solanum sisymbriifolium	SM743	SYANJGA-G-T-1	Syng-graf-tom (1)	SYN-G-T-01		SM743_SYN-G-T-01_
Syangja, NP	Tomato grafted on Solanum sisymbriifolium	SM744	SYANJGA-G-T-2	Syngja-graft-tom-2	SYN-G-T-02	UCD522	SM744_SYN-G-T-02_UCD522
Syangja, NP	Tomato grafted on Solanum sisymbriifolium			Syn-graft-3	SYN-G-T-03
Syangja, NP	Tomato grafted on Solanum sisymbriifolium	SM745	SYANJGA-G-T-4	Syngja-graft-4	SYN-G-T-04
Tangail, BD	Eggplant			Tan-E-01	TAN-E-01
Tangail, BD	Eggplant	SM734	TAN-E-2	Tan-Ep-02	TAN-E-02	UCD498	SM734_TAN-E-02_UCD498
Tangail, BD	Eggplant grafted on Solanum sisymbriifolium	SM727	TAN-G-E-1	Tan-graf-01/Tan-g-E-1	TAN-G-E-01
Tangail, BD	Eggplant grafted on Solanum sisymbriifolium	SM728	TAN-G-E-2	Tan-graf-02	TAN-G-E-02		SM728_TAN-G-E-02_
Tangail, BD	Eggplant grafted on Solanum sisymbriifolium	SM729	TAN-G-E-3A	Tan-graf-03	TAN-G-E-03	UCD492	SM729_TAN-G-E-03_UCD492
Tangail, BD	Eggplant grafted on Solanum sisymbriifolium	SM730	TAN-G-E-3B
Tangail, BD	Eggplant grafted on Solanum sisymbriifolium	SM731	TAN-G-E-4	Tan-g-4/Tan-graf-04	TAN-G-E-04	UCD491	SM731_TAN-G-E-04_UCD491
Tangail, BD	Eggplant grafted on Solanum sisymbriifolium			Tan-g-E-5	TAN-G-E-05
Tangail, BD	Eggplant grafted on Solanum sisymbriifolium	SM1862		Tan-graf-06	TAN-G-E-06		SM1862_TAN-G-E-06_
Tangail, BD	Eggplant grafted on Solanum sisymbriifolium	SM732	TAN-G-E-7A	Tan-graf-07	TAN-G-E-07	UCD517	SM732_TAN-G-E-07_UCD517
Tangail, BD	Eggplant grafted on Solanum sisymbriifolium	SM733	TAN-G-E-7B

### Sheet: Strains
Original name	Alt Name (Sally Miller Collection)	Alt name (UC Davis Collection)	Host	Location (District, Country)	Location (Country)	Year	Viable as of Summer 2022	Systematic Name	Genome Sequenced	Phylotype	Rep-group	WGS Group	Host Range Data (Fig 3)
BOG-E-11	SM742	UCD513	Eggplant	Bogra, Bangladesh	Bangladesh	2012	yes	SM742_UCD513	yes; Illumina Draft Genome	I	3	endemic_1
JP-E-01	SM666	UCD496	Eggplant	Jamalpur, Bangladesh	Bangladesh	2012	yes	SM666_UCD496	yes; Illumina Draft Genome	I	5	endemic_1
NOR-E-03	SM677	UCD518	Eggplant	Narsingdi, Bangladesh	Bangladesh	2012	yes	SM677_UCD518	yes; Illumina Draft Genome	I	Singleton	endemic_4
BB-E-02	SM718	UCD509	Eggplant	Brahmanbaria, Bangladesh	Bangladesh	2012	yes	SM718_UCD509	yes; Illumina Draft Genome	I	3	endemic_9
JOY-E-03	SM736	UCD560	Eggplant	Joydebpur, Gazipur, Bangladesh	Bangladesh	2012	yes	SM736_UCD560	no	I	2
HH-E-02	SM721	UCD545	Eggplant	Hathazari, Chittagong, Bangladesh	Bangladesh	2012	yes	SM721_UCD545	no	I	5
HH-E-03	SM723	UCD546	Eggplant	Hathazari, Chittagong, Bangladesh	Bangladesh	2012	yes	SM723_UCD546	no	I	5
JP-E-04	SM668	UCD553	Eggplant	Jamalpur, Bangladesh	Bangladesh	2012	yes	SM668_UCD553	no	I	5
HH-E-05	SM725		Eggplant	Hathazari, Chittagong, Bangladesh	Bangladesh	2012	no		no	I	5
NOR-E-14B	SM689		Eggplant	Narsingdi, Bangladesh	Bangladesh	2012	no		no	I	5
BOG-E-03	SM738		Eggplant	Bogra, Bangladesh	Bangladesh	2012	no		no	I	8		Yes
BIR-E-05	SM749	UCD542	Eggplant	Birendranagar, Chitwan, Nepal	Nepal	2012	yes	SM749_UCD542	no	I	5
BIR-E-04	SM748		Eggplant	Birendranagar, Chitwan, Nepal	Nepal	2012	no		no	I	5
JOY-E-02	SM735	UCD516	Eggplant	Joydebpur, Gazipur, Bangladesh	Bangladesh	2012	yes	SM735_UCD516	yes; Illumina Draft Genome	I	3	endemic_4
NOR-E-09	SM683	UCD502	Eggplant	Narsingdi, Bangladesh	Bangladesh	2012	yes	SM683_UCD502	yes; Illumina Draft Genome	I	3	endemic_4
COM-E-05	SM709	UCD514	Eggplant	Cumilla, Bangladesh	Bangladesh	2012	yes	SM709_UCD514	yes; Illumina Draft Genome	I	3	endemic_6
NOR-E-06	SM680	UCD562	Eggplant	Narsingdi, Bangladesh	Bangladesh	2012	yes	SM680_UCD562	no	I	3
NOR-E-08	SM682	UCD563	Eggplant	Narsingdi, Bangladesh	Bangladesh	2012	yes	SM682_UCD563	no	I	3
NOR-E-07	SM681		Eggplant	Narsingdi, Bangladesh	Bangladesh	2012	no		no	I	4
COM-E-09	SM713		Eggplant	Cumilla, Bangladesh	Bangladesh	2012	no		no	I	5
JESS-E-13	SM701		Eggplant	Jashore, Bangladesh	Bangladesh	2012	no		no	I	1		Yes
JESS-E-06	SM695		Eggplant	Jashore, Bangladesh	Bangladesh	2012	no		no	I	5
JESS-E-07B	SM697		Eggplant	Jashore, Bangladesh	Bangladesh	2012	no		no	I	5
CHAN-E-02	SM751		Eggplant	Chanauli, Chitwan, Nepal	Nepal	2012	no		no	I	5
HH-E-06	SM726	UCD548	Eggplant	Hathazari, Chittagong, Bangladesh	Bangladesh	2012	yes	SM726_UCD548	no	I	8
HH-E-01B	SM720		Eggplant	Hathazari, Chittagong, Bangladesh	Bangladesh	2012	no		no	I	5
JESS-E-09	SM699		Eggplant	Jashore, Bangladesh	Bangladesh	2012	no		no	I	5
JESS-E-15B	SM704		Eggplant	Jashore, Bangladesh	Bangladesh	2012	no		no	I	Singleton
MB 1	SM651		Eggplant	Maharashtra, India	India		no		no	I	3
	SM649		Eggplant	Goa, India	India		no		no	I	3
BB-E-01	SM717	UCD507	Eggplant	Brahmanbaria, Bangladesh	Bangladesh	2012	yes	SM717_UCD507	yes; Illumina Draft Genome	I	5	endemic_1
JP-E-06	SM671	UCD503	Eggplant	Jamalpur, Bangladesh	Bangladesh	2012	yes	SM671_UCD503	yes; Illumina Draft Genome	I	5	endemic_1
BOG-E-07	SM741	UCD511	Eggplant	Bogra, Bangladesh	Bangladesh	2012	yes	SM741_UCD511	yes; Illumina Draft Genome	I	3	endemic_4
NOR-E-10	SM684	UCD504	Eggplant	Narsingdi, Bangladesh	Bangladesh	2012	yes	SM684_UCD504	yes; Illumina Draft Genome	I	3	endemic_4
NOR-E-12	SM686	UCD506	Eggplant	Narsingdi, Bangladesh	Bangladesh	2012	yes	SM686_UCD506	yes; Illumina Draft Genome	I	5	endemic_4
COM-E-04	SM707	UCD512	Eggplant	Cumilla, Bangladesh	Bangladesh	2012	yes	SM707_UCD512	yes; Illumina Draft Genome	I	3	endemic_5
JP-E-08	SM1858	UCD505	Eggplant	Jamalpur, Bangladesh	Bangladesh	2012	yes	SM1858_UCD505	yes; Illumina Draft Genome	I	7	endemic_8
JESS-E-14	SM702	UCD515	Eggplant	Jashore, Bangladesh	Bangladesh	2012	yes	SM702_UCD515	yes; Illumina Draft Genome	I	1	endemic_9
JESS-E-07	SM696	UCD519	Eggplant	Jashore, Bangladesh	Bangladesh	2012	yes	SM696_UCD519	yes; Illumina Draft Genome	I	5	endemic_9
TAN-E-02	SM734	UCD498	Eggplant	Tangail, Bangladesh	Bangladesh	2012	yes	SM734_UCD498	yes; Illumina Draft Genome	I	5	exotic_a
JESS-E-15	SM703	UCD559	Eggplant	Jashore, Bangladesh	Bangladesh	2012	yes	SM703_UCD559	no	I	1
NOR-E-15	SM690	UCD566	Eggplant	Narsingdi, Bangladesh	Bangladesh	2012	yes	SM690_UCD566	no	I	1
NOR-E-05	SM679	UCD561	Eggplant	Narsingdi, Bangladesh	Bangladesh	2012	yes	SM679_UCD561	no	I	2
BOG-E-06	SM740	UCD510	Eggplant	Bogra, Bangladesh	Bangladesh	2012	yes	SM740_UCD510	no	I	3
NOR-E-11	SM685	UCD564	Eggplant	Narsingdi, Bangladesh	Bangladesh	2012	yes	SM685_UCD564	no	I	3
BOG-E-04	SM739	UCD500	Eggplant	Bogra, Bangladesh	Bangladesh	2012	yes	SM739_UCD500	no	I	5
HH-E-01	SM719	UCD544	Eggplant	Hathazari, Chittagong, Bangladesh	Bangladesh	2012	yes	SM719_UCD544	no	I	5
JP-E-05	SM669	UCD501	Eggplant	Jamalpur, Bangladesh	Bangladesh	2012	yes	SM669_UCD501	no	I	5
JP-E-07	SM672	UCD490	Eggplant	Jamalpur, Bangladesh	Bangladesh	2012	yes	SM672_UCD490	no	I	5
NOR-E-02	SM676	UCD489	Eggplant	Narsingdi, Bangladesh	Bangladesh	2012	yes	SM676_UCD489	no	I	5
NOR-E-14	SM688	UCD565	Eggplant	Narsingdi, Bangladesh	Bangladesh	2012	yes	SM688_UCD565	no	I	5
COM-E-03	SM1852	UCD543	Eggplant	Comilla, Bangladesh	Bangladesh	2012	yes	SM1852_UCD543	no	I	7
BOG-E-01	SM1849	UCD488	Eggplant	Bogra, Bangladesh	Bangladesh	2012	yes	SM1849_UCD488	no	I
HH-E-04	SM1853	UCD547	Eggplant	Hathazari, Chittagong, Bangladesh	Bangladesh	2012	yes	SM1853_UCD547	no	I
HH-E-07	SM1854	UCD549	Eggplant	Hathazari, Chittagong, Bangladesh	Bangladesh	2012	yes	SM1854_UCD549	no	I
JESS-E-03	SM1861	UCD558	Eggplant	Jashore, Bangladesh	Bangladesh	2012	yes	SM1861_UCD558	no	I
BOG-E-02	SM737		Eggplant	Bogra, Bangladesh	Bangladesh	2012	no		no	I	2
COM-E-08	SM712		Eggplant	Cumilla, Bangladesh	Bangladesh	2012	no		no	I	2
NOR-E-04	SM678		Eggplant	Narsingdi, Bangladesh	Bangladesh	2012	no		no	I	2
COM-E-01	SM705		Eggplant	Cumilla, Bangladesh	Bangladesh	2012	no		no	I	3
COM-E-02	SM706		Eggplant	Cumilla, Bangladesh	Bangladesh	2012	no		no	I	3
COM-E-04B	SM708		Eggplant	Cumilla, Bangladesh	Bangladesh	2012	no		no	I	3
COM-E-07	SM711		Eggplant	Cumilla, Bangladesh	Bangladesh	2012	no		no	I	3
NOR-E-01	SM675		Eggplant	Narsingdi, Bangladesh	Bangladesh	2012	no		no	I	3
NOR-E-13	SM687		Eggplant	Narsingdi, Bangladesh	Bangladesh	2012	no		no	I	3
RsB24	SM648		Eggplant	Jashore, Bangladesh	Bangladesh	2012	no		no	I	4
COM-E-06	SM710		Eggplant	Cumilla, Bangladesh	Bangladesh	2012	no		no	I	5
HH-E-02B	SM722		Eggplant	Hathazari, Chittagong, Bangladesh	Bangladesh	2012	no		no	I	5
HH-E-03B	SM724		Eggplant	Hathazari, Chittagong, Bangladesh	Bangladesh	2012	no		no	I	5
JP-E-02	SM667		Eggplant	Jamalpur, Bangladesh	Bangladesh	2012	no		no	I	5
JP-E-05B	SM670		Eggplant	Jamalpur, Bangladesh	Bangladesh	2012	no		no	I	5
JESS-E-01	SM691		Eggplant	Jashore, Bangladesh	Bangladesh	2012	no		no	I	5
JESS-E-02	SM692		Eggplant	Jashore, Bangladesh	Bangladesh	2012	no		no	I	5
JESS-E-04	SM693		Eggplant	Jashore, Bangladesh	Bangladesh	2012	no		no	I	5
JESS-E-05	SM694		Eggplant	Jashore, Bangladesh	Bangladesh	2012	no		no	I	5
JESS-E-08	SM698		Eggplant	Jashore, Bangladesh	Bangladesh	2012	no		no	I	5
JESS-E-11	SM700		Eggplant	Jashore, Bangladesh	Bangladesh	2012	no		no	I	5
BOG-E-09			Eggplant	Bogra, Bangladesh	Bangladesh	2012	no		no	I
JP-E-03			Eggplant	Jamalpur, Bangladesh	Bangladesh	2012	no		no	I
JESS-E-10			Eggplant	Jashore, Bangladesh	Bangladesh	2012	no		no	I
JESS-E-12			Eggplant	Jashore, Bangladesh	Bangladesh	2012	no		no	I
TAN-E-01			Eggplant	Tangail, Bangladesh	Bangladesh	2012	no		no	I
	SM650		Eggplant	Goa, India	India		no		no	I	3
BIR-E-02A	SM747	UCD508	Eggplant	Birendranagar, Chitwan, Nepal	Nepal	2012	yes	SM747_UCD508	yes; Illumina Draft Genome	I	5	endemic_2
BIR-E-06	SM1850	UCD520	Eggplant	Birendranagar, Chitwan, Nepal	Nepal	2012	yes	SM1850_UCD520	yes; Illumina Draft Genome	I		endemic_2
CHIT-E-01	SM1851	UCD521	Eggplant	Chitwan, Nepal	Nepal	2012	yes	SM1851_UCD521	yes; Illumina Draft Genome	I		endemic_3
BIR-E-01	SM746		Eggplant	Birendranagar, Chitwan, Nepal	Nepal	2012	no		no	I	5
BIR-E-07	SM750		Eggplant	Birendranagar, Chitwan, Nepal	Nepal	2012	no		no	I	5
	SM645		Eggplant	Kathmandu, Nepal	Nepal	2012	no		no	I	5
BIR-E-02B			Eggplant	Birendranagar, Chitwan, Nepal	Nepal	2012	no		no	I
TAN-G-E-03	SM729	UCD492	Eggplant grafted on Solanum sisymbriifolium	Tangail, Bangladesh	Bangladesh	2012	yes	SM729_UCD492	no	I	5
TAN-G-E-04	SM731	UCD491	Eggplant grafted on Solanum sisymbriifolium	Tangail, Bangladesh	Bangladesh	2012	yes	SM731_UCD491	no	I	5
TAN-G-E-01	SM727		Eggplant grafted on Solanum sisymbriifolium	Tangail, Bangladesh	Bangladesh	2012	no		no	I	2
TAN-G-E-07	SM732	UCD517	Eggplant grafted on Solanum sisymbriifolium	Tangail, Bangladesh	Bangladesh	2012	yes	SM732_UCD517	yes; Illumina Draft Genome	I	6	exotic_a	Yes
TAN-G-E-06	SM1862	UCD569	Eggplant grafted on Solanum sisymbriifolium	Tangail, Bangladesh	Bangladesh	2012	yes	SM1862_UCD569	no	I	4
TAN-G-E-02	SM728	UCD568	Eggplant grafted on Solanum sisymbriifolium	Tangail, Bangladesh	Bangladesh	2012	yes	SM728_UCD568	no	I	6
TAN-G-E-03B	SM730		Eggplant grafted on Solanum sisymbriifolium	Tangail, Bangladesh	Bangladesh	2012	no		no	I	5
TAN-G-E-07B	SM733		Eggplant grafted on Solanum sisymbriifolium	Tangail, Bangladesh	Bangladesh	2012	no		no	I	6
TAN-G-E-05			Eggplant grafted on Solanum sisymbriifolium	Tangail, Bangladesh	Bangladesh	2012	no		no	I
JP-C-05	SM674	UCD557	Pepper	Jamalpur, Bangladesh	Bangladesh	2012	yes	SM674_UCD557	no	I	5
COM-C-03	SM716		Pepper	Cumilla, Bangladesh	Bangladesh	2012	no		no	I	5		Yes
COM-C-01	SM714	UCD497	Pepper	Cumilla, Bangladesh	Bangladesh	2012	yes	SM714_UCD497	yes; Illumina Draft Genome	I	5	endemic_7
	SM654		Pepper	Maharashtra, India	India		no		no	I	5
COM-C-02	SM715	UCD499	Pepper	Cumilla, Bangladesh	Bangladesh	2012	yes	SM715_UCD499	yes; Illumina Draft Genome	I	5	endemic_7
JP-C-02	SM1859	UCD555	Pepper	Jamalpur, Bangladesh	Bangladesh	2012	yes	SM1859_UCD555	no	I	4
JP-C-01	SM673	UCD554	Pepper	Jamalpur, Bangladesh	Bangladesh	2012	yes	SM673_UCD554	no	I	5
JP-C-04	SM1860	UCD556	Pepper	Jamalpur, Bangladesh	Bangladesh	2012	yes	SM1860_UCD556	no	I	7
HH-C-01	SM1855	UCD550	Pepper	Hathazari, Chittagong, Bangladesh	Bangladesh	2012	yes	SM1855_UCD550	no	I
HH-C-03	SM1856	UCD551	Pepper	Hathazari, Chittagong, Bangladesh	Bangladesh	2012	yes	SM1856_UCD551	no	I
HH-C-05	SM1857	UCD552	Pepper	Hathazari, Chittagong, Bangladesh	Bangladesh	2012	yes	SM1857_UCD552	no	I
HH-C-02			Pepper	Hathazari, Chittagong, Bangladesh	Bangladesh	2012	no		no	I
HH-C-04			Pepper	Hathazari, Chittagong, Bangladesh	Bangladesh	2012	no		no	I
JP-C-03			Pepper	Jamalpur, Bangladesh	Bangladesh	2012	no		no	I
KTAR-P-01			Potato	Khumaltar, Lalitpur, Nepal	Nepal	2012	no		no	I
NUW-P-01			Potato	Nuwakot, Nepal	Nepal	2012	no		no	I
	SM644		Tomato	Kathmandu, Nepal	Nepal	2012	no		no	I	5
	SM652		Tomato	Kerala, India	India		no		no	I	3
	SM653		Tomato	Karnataka, India	India		no		no	I	4
	SM643		Tomato	Kathmandu, Nepal	Nepal	2012	no		no	I	4
	SM646		Tomato	Kathmandu, Nepal	Nepal	2012	no		no	I	5
	SM647		Tomato	Kathmandu, Nepal	Nepal	2012	no		no	I	5
SYN-G-T-01	SM743	UCD567	Tomato grafted on Solanum sisymbriifolium	Syangja, Nepal	Nepal	2012	yes	SM743_UCD567	yes; Nanopore Complete genome	I	5	exotic_b	Yes
SYN-G-T-02	SM744	UCD522	Tomato grafted on Solanum sisymbriifolium	Syangja, Nepal	Nepal	2012	yes	SM744_UCD522	yes; Illumina Draft Genome	I	5	exotic_b
SYN-G-T-04	SM745		Tomato grafted on Solanum sisymbriifolium	Syangja, Nepal	Nepal	2012	no		no	I	5
SYN-G-T-03			Tomato grafted on Solanum sisymbriifolium	Syangja, Nepal	Nepal	2012	no		no	I

### Sheet: Illumina WGS Statistics
Strain Name	FastQC link	Total reads	QUAST report of Assembly	genome size	N50	contigs	Assembly Accession	SRA Accession
SM742_UCD513	https://kbase.us/dynserv/66e9a37e7d3a56b64cc372c89d1eaafaa605c397.HTMLFileSetServ/api/v1/144181/119/1/$/0/index.html	1332649	https://kbase.us/dynserv/66e9a37e7d3a56b64cc372c89d1eaafaa605c397.HTMLFileSetServ/api/v1/144181/163/1/$/0/report.html	5599011	141897	111	GCA_030518845.1	SRR25440894
SM735_UCD516	https://kbase.us/dynserv/66e9a37e7d3a56b64cc372c89d1eaafaa605c397.HTMLFileSetServ/api/v1/144181/137/1/$/0/index.html	1075598	https://kbase.us/dynserv/66e9a37e7d3a56b64cc372c89d1eaafaa605c397.HTMLFileSetServ/api/v1/144181/176/1/$/0/report.html	5721234	104191	144	GCA_030518955.1	SRR25440892
SM683_UCD502	https://kbase.us/dynserv/66e9a37e7d3a56b64cc372c89d1eaafaa605c397.HTMLFileSetServ/api/v1/144181/138/1/$/0/index.html	669995	https://kbase.us/dynserv/66e9a37e7d3a56b64cc372c89d1eaafaa605c397.HTMLFileSetServ/api/v1/144181/177/1/$/0/report.html	5684998	84865	163	GCA_030519155.1	SRR25440902
SM709_UCD514	https://kbase.us/dynserv/66e9a37e7d3a56b64cc372c89d1eaafaa605c397.HTMLFileSetServ/api/v1/144181/128/1/$/0/index.html	488868	https://kbase.us/dynserv/66e9a37e7d3a56b64cc372c89d1eaafaa605c397.HTMLFileSetServ/api/v1/144181/154/1/$/0/report.html	5656935	88740	209	GCA_030519065.1	SRR25440908
SM707_UCD512	https://kbase.us/dynserv/66e9a37e7d3a56b64cc372c89d1eaafaa605c397.HTMLFileSetServ/api/v1/144181/129/1/$/0/index.html	1205397	https://kbase.us/dynserv/66e9a37e7d3a56b64cc372c89d1eaafaa605c397.HTMLFileSetServ/api/v1/144181/170/1/$/0/report.html	5687077	99087	126	GCA_030519055.1	SRR25440907
SM741_UCD511	https://kbase.us/dynserv/66e9a37e7d3a56b64cc372c89d1eaafaa605c397.HTMLFileSetServ/api/v1/144181/117/1/$/0/index.html	1385357	https://kbase.us/dynserv/66e9a37e7d3a56b64cc372c89d1eaafaa605c397.HTMLFileSetServ/api/v1/144181/186/1/$/0/report.html	5727708	118084	135	GCA_030518875.1	SRR25440893
SM684_UCD504	https://kbase.us/dynserv/66e9a37e7d3a56b64cc372c89d1eaafaa605c397.HTMLFileSetServ/api/v1/144181/141/1/$/0/index.html	835077	https://kbase.us/dynserv/66e9a37e7d3a56b64cc372c89d1eaafaa605c397.HTMLFileSetServ/api/v1/144181/183/1/$/0/report.html	5638345	74372	171	GCA_030519175.1	SRR25440903
SM666_UCD496	https://kbase.us/dynserv/66e9a37e7d3a56b64cc372c89d1eaafaa605c397.HTMLFileSetServ/api/v1/144181/133/1/$/0/index.html	397694	https://kbase.us/dynserv/66e9a37e7d3a56b64cc372c89d1eaafaa605c397.HTMLFileSetServ/api/v1/144181/158/1/$/0/report.html	5616636	52620	234	GCA_030519295.1	SRR25440898
SM714_UCD497	https://kbase.us/dynserv/66e9a37e7d3a56b64cc372c89d1eaafaa605c397.HTMLFileSetServ/api/v1/144181/132/1/$/0/index.html	465021	https://kbase.us/dynserv/66e9a37e7d3a56b64cc372c89d1eaafaa605c397.HTMLFileSetServ/api/v1/144181/156/1/$/0/report.html	5624653	73176	176	GCA_030519085.1	SRR25440909
SM696_UCD519	https://kbase.us/dynserv/66e9a37e7d3a56b64cc372c89d1eaafaa605c397.HTMLFileSetServ/api/v1/144181/135/1/$/0/index.html	895840	https://kbase.us/dynserv/66e9a37e7d3a56b64cc372c89d1eaafaa605c397.HTMLFileSetServ/api/v1/144181/168/1/$/0/report.html	5637154	63149	186	GCA_030519135.1	SRR25440905
SM715_UCD499	https://kbase.us/dynserv/66e9a37e7d3a56b64cc372c89d1eaafaa605c397.HTMLFileSetServ/api/v1/144181/131/1/$/0/index.html	510483	https://kbase.us/dynserv/66e9a37e7d3a56b64cc372c89d1eaafaa605c397.HTMLFileSetServ/api/v1/144181/157/1/$/0/report.html	5634403	99937	147	GCA_030519035.1	SRR25440910
SM686_UCD506	https://kbase.us/dynserv/66e9a37e7d3a56b64cc372c89d1eaafaa605c397.HTMLFileSetServ/api/v1/144181/142/1/$/0/index.html	1198215	https://kbase.us/dynserv/66e9a37e7d3a56b64cc372c89d1eaafaa605c397.HTMLFileSetServ/api/v1/144181/191/1/$/0/report.html	5685259	86749	147	GCA_030519165.1	SRR25440904
SM671_UCD503	https://kbase.us/dynserv/66e9a37e7d3a56b64cc372c89d1eaafaa605c397.HTMLFileSetServ/api/v1/144181/134/1/$/0/index.html	1086580	https://kbase.us/dynserv/66e9a37e7d3a56b64cc372c89d1eaafaa605c397.HTMLFileSetServ/api/v1/144181/164/1/$/0/report.html	5640720	126496	121	GCA_030519215.1	SRR25440899
SM717_UCD507	https://kbase.us/dynserv/66e9a37e7d3a56b64cc372c89d1eaafaa605c397.HTMLFileSetServ/api/v1/144181/122/1/$/0/index.html	1204912	https://kbase.us/dynserv/66e9a37e7d3a56b64cc372c89d1eaafaa605c397.HTMLFileSetServ/api/v1/144181/205/1/$/0/report.html	5594681	131792	83	GCA_030518935.1	SRR25440888
SM734_UCD498	https://kbase.us/dynserv/66e9a37e7d3a56b64cc372c89d1eaafaa605c397.HTMLFileSetServ/api/v1/144181/143/1/$/0/index.html	818606	https://kbase.us/dynserv/66e9a37e7d3a56b64cc372c89d1eaafaa605c397.HTMLFileSetServ/api/v1/144181/187/1/$/0/report.html	5741091	80726	178	GCA_030518985.1	SRR25440891
SM732_UCD517	https://kbase.us/dynserv/66e9a37e7d3a56b64cc372c89d1eaafaa605c397.HTMLFileSetServ/api/v1/144181/144/1/$/0/index.html	871074	https://kbase.us/dynserv/66e9a37e7d3a56b64cc372c89d1eaafaa605c397.HTMLFileSetServ/api/v1/144181/188/1/$/0/report.html	5535961	58312	201	GCA_030518945.1	SRR25440890
SM677_UCD518	https://kbase.us/dynserv/66e9a37e7d3a56b64cc372c89d1eaafaa605c397.HTMLFileSetServ/api/v1/144181/139/1/$/0/index.html	937349	https://kbase.us/dynserv/66e9a37e7d3a56b64cc372c89d1eaafaa605c397.HTMLFileSetServ/api/v1/144181/182/1/$/0/report.html	5681049	78033	179	GCA_030519225.1	SRR25440901
SM1858_UCD505	https://kbase.us/dynserv/66e9a37e7d3a56b64cc372c89d1eaafaa605c397.HTMLFileSetServ/api/v1/144181/136/1/$/0/index.html	1412686	https://kbase.us/dynserv/66e9a37e7d3a56b64cc372c89d1eaafaa605c397.HTMLFileSetServ/api/v1/144181/201/1/$/0/report.html	5936799	106862	160	GCA_030519275.1	SRR25440897
SM747_UCD508	https://kbase.us/dynserv/66e9a37e7d3a56b64cc372c89d1eaafaa605c397.HTMLFileSetServ/api/v1/144181/147/1/$/0/index.html	1906482	https://kbase.us/dynserv/66e9a37e7d3a56b64cc372c89d1eaafaa605c397.HTMLFileSetServ/api/v1/144181/199/1/$/0/report.html	5703275	154272	96	GCA_030518885.1	SRR25440912
SM744_UCD522	https://kbase.us/dynserv/66e9a37e7d3a56b64cc372c89d1eaafaa605c397.HTMLFileSetServ/api/v1/144181/148/1/$/0/index.html	1062261	https://kbase.us/dynserv/66e9a37e7d3a56b64cc372c89d1eaafaa605c397.HTMLFileSetServ/api/v1/144181/195/1/$/0/report.html	5639564	42514	281	GCA_030518855.1	SRR25440911
SM1851_UCD521	https://kbase.us/dynserv/66e9a37e7d3a56b64cc372c89d1eaafaa605c397.HTMLFileSetServ/api/v1/144181/150/1/$/0/index.html	1085506	https://kbase.us/dynserv/66e9a37e7d3a56b64cc372c89d1eaafaa605c397.HTMLFileSetServ/api/v1/144181/203/1/$/0/report.html	5781795	82839	177	GCA_030519305.1	SRR25440896
SM1850_UCD520	https://kbase.us/dynserv/66e9a37e7d3a56b64cc372c89d1eaafaa605c397.HTMLFileSetServ/api/v1/144181/146/1/$/0/index.html	953245	https://kbase.us/dynserv/66e9a37e7d3a56b64cc372c89d1eaafaa605c397.HTMLFileSetServ/api/v1/144181/197/1/$/0/report.html	5697570	96575	135	GCA_030519255.1	SRR25440895
SM702_UCD515	https://kbase.us/dynserv/66e9a37e7d3a56b64cc372c89d1eaafaa605c397.HTMLFileSetServ/api/v1/144181/140/1/$/0/index.html	1327552	https://kbase.us/dynserv/66e9a37e7d3a56b64cc372c89d1eaafaa605c397.HTMLFileSetServ/api/v1/144181/178/1/$/0/report.html	5651047	86369	157	GCA_030519075.1	SRR25440906
SM718_UCD509	https://kbase.us/dynserv/66e9a37e7d3a56b64cc372c89d1eaafaa605c397.HTMLFileSetServ/api/v1/144181/130/1/$/0/index.html	1269365	https://kbase.us/dynserv/66e9a37e7d3a56b64cc372c89d1eaafaa605c397.HTMLFileSetServ/api/v1/144181/161/1/$/0/report.html	5568766	81444	135	GCA_030518995.1	SRR25440889
SM743_UC567	na	36065	kbase.us/dynserv/66e9a37e7d3a56b64cc372c89d1eaafaa605c397.HTMLFileSetServ/api/v1/154277/5/1/$/0/report.html	5850078	3776735	2	GCA_030518835.1	SRR25440900

### Sheet: CheckM - Assembly Quality
Name	Marker Lineage	# Genomes	# Markers	# Marker Sets	0	1	2	3	4	5+	Completeness	Contamination
SM1850_UCD520	f__Burkholderiaceae	91	596	218	1	594	1	0	0	0	99.94	0.46
SM1851_UCD521	f__Burkholderiaceae	91	596	218	1	594	1	0	0	0	99.94	0.46
SM1858_UCD505	f__Burkholderiaceae	91	596	218	1	593	2	0	0	0	99.94	0.5
SM666_UCD496	f__Burkholderiaceae	91	596	218	2	594	0	0	0	0	99.79	0
SM671_UCD503	f__Burkholderiaceae	91	596	218	1	595	0	0	0	0	99.94	0
SM677_UCD518	f__Burkholderiaceae	91	596	218	1	595	0	0	0	0	99.94	0
SM683_UCD502	f__Burkholderiaceae	91	596	218	1	595	0	0	0	0	99.94	0
SM684_UCD504	f__Burkholderiaceae	91	596	218	1	595	0	0	0	0	99.94	0
SM686_UCD506	f__Burkholderiaceae	91	596	218	1	595	0	0	0	0	99.94	0
SM696_UCD519	f__Burkholderiaceae	91	596	218	1	594	1	0	0	0	99.94	0.11
SM702_UCD515	f__Burkholderiaceae	91	596	218	1	594	1	0	0	0	99.94	0.11
SM707_UCD512	f__Burkholderiaceae	91	596	218	1	595	0	0	0	0	99.94	0
SM709_UCD514	f__Burkholderiaceae	91	596	218	1	595	0	0	0	0	99.94	0
SM714_UCD497	f__Burkholderiaceae	91	596	218	1	594	1	0	0	0	99.94	0.05
SM715_UCD499	f__Burkholderiaceae	91	596	218	1	594	1	0	0	0	99.94	0.05
SM717_UCD507	f__Burkholderiaceae	91	596	218	1	595	0	0	0	0	99.94	0
SM718_UCD509	f__Burkholderiaceae	91	596	218	1	594	1	0	0	0	99.94	0.11
SM732_UCD517	f__Burkholderiaceae	91	596	218	2	594	0	0	0	0	99.89	0
SM734_UCD498	f__Burkholderiaceae	91	596	218	1	595	0	0	0	0	99.94	0
SM735_UCD516	f__Burkholderiaceae	91	596	218	1	595	0	0	0	0	99.94	0
SM741_UCD511	f__Burkholderiaceae	91	596	218	1	595	0	0	0	0	99.94	0
SM742_UCD513	f__Burkholderiaceae	91	596	218	1	595	0	0	0	0	99.94	0
SM744_UCD522	f__Burkholderiaceae	91	596	218	1	594	1	0	0	0	99.94	0.46
SM747_UCD508	f__Burkholderiaceae	91	596	218	1	594	1	0	0	0	99.94	0.46
SM743_UCD567	f__Burkholderiaceae	91	596	218	1	594	1	0	0	0	99.94	0.46
