## Supplementary material for "Characterization of *Ralstonia pseudosolanacearum* diversity and screening host resistance to manage bacterial wilt in South Asia": Table S2

### Sheet: Accessions
Accession	Common Name	Species	Seed source
CRA66	Tomato	Solanum lycopersicum var. cerasiforme	INRA: Institute National de la Recherche Agronomique, France
Okitsu Sozai no. 1	Tomato	S. lycopersicum	INRA: Institute National de la Recherche Agronomique, France
NC 72 TR 4-4	Tomato	S. lycopersicum	INRA: Institute National de la Recherche Agronomique, France
IRAT L3	Tomato	S. lycopersicum	INRA: Institute National de la Recherche Agronomique, France
Hawaii 7996	Tomato	S. lycopersicum	INRA: Institute National de la Recherche Agronomique, France
TML46	Tomato	S. lycopersicum	AVRDC: The World Vegetable Center, Taiwan
CLN1463	Tomato	S. lycopersicum	AVRDC: The World Vegetable Center, Taiwan
R3034	Tomato	S. lycopersicum	AVRDC: The World Vegetable Center, Taiwan
L285	Tomato	S. lycopersicum var. cerasiforme	AVRDC: The World Vegetable Center, Taiwan
Mt 56	Tomato	S. lycopersicum	Makerere University, Kampala, Uganda
BARI 2	Tomato	S. lycopersicum	BARI: Bangladesh Agricultural Research Institute
BF Okitsu	Tomato	S. lycopersicum	AVRDC: The World Vegetable Center, Taiwan
L390	Tomato	S. lycopersicum var. cerasiforme	AVRDC: The World Vegetable Center, Taiwan
MM853	Eggplant	S. melongena	INRA: Institute National de la Recherche Agronomique, France
MM643	Eggplant	S. melongena	INRA: Institute National de la Recherche Agronomique, France
MM152	Eggplant	S. melongena	INRA: Institute National de la Recherche Agronomique, France
EG203	Eggplant	S. melongena	AVRDC: The World Vegetable Center, Taiwan
MM931	Eggplant	S. melongena	INRA: Institute National de la Recherche Agronomique, France
MM960	Eggplant	S. melongena	INRA: Institute National de la Recherche Agronomique, France
MM195	Eggplant	S. melongena	INRA: Institute National de la Recherche Agronomique, France
MM738	Eggplant	S. melongena	INRA: Institute National de la Recherche Agronomique, France
S56B	Eggplant	S. melongena	AVRDC: The World Vegetable Center, Taiwan
Eg 190	Eggplant	S. melongena	AVRDC: The World Vegetable Center, Taiwan
Eg 219	Eggplant	S. melongena	AVRDC: The World Vegetable Center, Taiwan
S. sysimbriifolium	Eggplant	S. sysimbriifolium	BARI: Bangladesh Agricultural Research Institute
BARI 8	Eggplant	S. melongena	BARI: Bangladesh Agricultural Research Institute
MM136	Eggplant	S. melongena	INRA: Institute National de la Recherche Agronomique, France
PM1443	Pepper	Capsicum annuum	INRA: Institute National de la Recherche Agronomique, France
PM687	Pepper	C. annuum	INRA: Institute National de la Recherche Agronomique, France
PM1022	Pepper	C. baccatum	INRA: Institute National de la Recherche Agronomique, France
PM702	Pepper	C. annuum	INRA: Institute National de la Recherche Agronomique, France
0209-4	Pepper	C. annuum × C. chinense	AVRDC: The World Vegetable Center, Taiwan
PBC631A	Pepper	C. annuum	AVRDC: The World Vegetable Center, Taiwan
PBC66	Pepper	C. annuum	AVRDC: The World Vegetable Center, Taiwan
PM659	Pepper	C. annuum	INRA: Institute National de la Recherche Agronomique, France
PBC384	Pepper	C. annuum	AVRDC: The World Vegetable Center, Taiwan
Yolo Wonder	Pepper	C. annuum	INRA: Institute National de la Recherche Agronomique, France

### Sheet: Percent Wilting
Host	Accession	SM738	MB1	SM716	SM743_UCD567	SM701	SM732_UCD517	Mean
Tomato	L390	0.923	0.969	0.889	0.637	0.778	0.934	0.855
Tomato	Okitsu Sozai no 1	0.922	0.889	0.656	0.423	0.456	0.934	0.713333
Tomato	Bari 2	0.622	0.678	0.313	0.167	0.146	0.644	0.428333
Tomato	IRAT L3	0.475	0.718	0.104	0.111	0.089	0.622	0.353167
Tomato	NC 72 TR 4-4	0.533	0.534	0.034	0.045	0.011	0.603	0.293333
Tomato	CRA66	0.489	0.511	0.056	0.022	0.067	0.512	0.276167
Tomato	BF Okitsu	0.334	0.411	0.122	0.056	0.122	0.333	0.229667
Tomato	L285	0.045	0.222	0.034	0	0	0.067	0.0613333
Tomato	Mt 56	0.045	0.111	0.056	0.067	0	0.011	0.0483333
Tomato	Hawaii 7996	0.033	0	0	0	0.011	0.011	0.00916667
Tomato	CLN1463	0.022	0.011	0	0	0	0	0.0055
Tomato	TML46	0	0.022	0	0	0	0	0.00366667
Tomato	R3034	0.011	0	0	0	0	0.011	0.00366667
Eggplant	MM136	0.932	0.914	0.964	0.956	0.5	0.752	0.836333
Eggplant	MM738	0.945	0.811	0.856	0.834	0.634	0.7	0.796667
Eggplant	MM931	0.623	0.52	0.206	0.145	0.211	0.233	0.323
Eggplant	MM195	0.516	0.319	0.205	0.134	0.067	0.245	0.247667
Eggplant	MM960	0.628	0.022	0	0.046	0.169	0.045	0.151667
Eggplant	Eg 190	0.078	0.111	0.044	0.078	0.022	0.033	0.061
Eggplant	S56B	0.156	0.078	0.011	0.011	0.022	0.072	0.0583333
Eggplant	MM853	0.122	0.122	0.056	0	0	0.033	0.0555
Eggplant	Bari 8	0.067	0.144	0.045	0.011	0	0.034	0.0501667
Eggplant	MM643	0.134	0.144	0.011	0.011	0	0	0.05
Eggplant	EG203	0.134	0.078	0.044	0.022	0	0.022	0.05
Eggplant	MM152	0.13	0.078	0.011	0.022	0	0.048	0.0481667
Eggplant	Eg 219	0.089	0.1	0	0.011	0	0.033	0.0388333
Pepper	Yolo Wonder	0.948	0	0.739	0.826	0.49	0	0.5005
Pepper	PM687	0.6	0.011	0.588	0.552	0.256	0	0.3345
Pepper	PM702	0.379	0.388	0.419	0.354	0.215	0.251	0.334333
Pepper	PM1443	0.634	0	0.364	0.589	0.233	0	0.303333
Pepper	PM1022	0.439	0	0.24	0.646	0.161	0	0.247667
Pepper	PM659	0.285	0	0.134	0.2	0.078	0	0.116167
Pepper	PBC384	0.212	0	0.078	0.234	0.111	0	0.105833
Pepper	PBC631A	0.146	0	0.078	0.156	0.092	0	0.0786667
Pepper	PBC66	0.113	0	0.056	0.189	0	0	0.0596667
Pepper	0209-4	0.057	0	0.022	0.078	0	0	0.0261667
S. sysimbriifolium	S. sysimbriifolium	0	0	0.332	0.195	0	0	0.0878333
T1
T2
T3
T4
T5
T6
T7
T8
T9
T10
E1
E2
E3
E4
E5
E6
E7
E8
E9
E10
P1
P2
P3
P4
P5
P6
P7
P8
P9
P10
													4

### Sheet: Comparisons
																Lewis-Ivey et al 2021, doi.org/10.1007/s10658-020-02160-0
Lebeau et al. 2011, doi: 10.1094/PHYTO-02-10-0048																phyl. I-14		phyl. I-14		phyl. I-14		phyl. IIC-7		phyl. IIC-7		phyl. IIC-7
	phyl. I	I	I	I	I	III	III	III	IIA	IIA	IIB-1	IIB-4				ML171-15		ML175-15		WLS2		ML185-15		ML186-15		ML187-15
	GMI1000	CMR134	PSS366	PSS358	PSS4	CMR15	CFBP3059	CMR32	CFBP2957	CMR39	CMR34	CFBP6783			Strain genomes available?	(Unfortunately these strains have been lost)
Strain genomes available?	GCF_000009125.1	--	--	--	GCF_029220065.1	GCF_000427195.1	GCF_001644855.1 (Poor quality draft genome)	--	GCF_029220025.1	--	(no; but many genomes are available of this clonal IIB-1 lineage)	GCF_001644815.1 (poor quality draft genome)			Accession	Mean	Median	Mean	Median	Mean	Median	Mean	Median	Mean	Median	Mean	Median
L390	90	96.7	100	100	100	90	100	23.3	86.7	96.7	100	100			L390	4	2.4	4	4	4	3.8	4	4	4	4	4	4
Okitsu Sozai no 1	90	33.3	100	70	100	93.3	26.7	33.3	13.3	50	100	100			Okitsu Sozai no 1	1	4	2.7	4	4	4	4	4	4	4	4	4
Bari 2	n.d.	n.d.	n.d.	n.d.	n.d.	n.d.	n.d.	n.d.	n.d.	n.d.	n.d.	n.d.			Bari 2	n.d.	n.d.	n.d.	n.d.	n.d.	n.d.	n.d.	n.d.	n.d.	n.d.	n.d.	n.d.
IRAT L3	73.3	43.3	93.3	63.3	86.7	86.7	66.7	26.7	0	6.7	96.7	100			IRAT L3	0	1	0	0.8	4	3	4	4	4	3	4	3
NC 72 TR 4-4	66.7	16.7	83.3	90	90	96.7	3.3	3.3	3	10	90	100			NC 72 TR 4-4	0	0	0	1.6	2	2	4	3.4	4	3.4	4	3.2
CRA66	0	60	100	50	90	90	63.3	13.3	26.7	26.7	96.7	100			CRA66	0	1	4	2.4	4	4	4	4	4	4	4	4
BF Okitsu	n.d.	n.d.	n.d.	n.d.	n.d.	n.d.	n.d.	n.d.	n.d.	n.d.	n.d.	n.d.			BF Okitsu	0	0	0	1.4	0	0.6	4	4	4	3.2	0	0
L285	0	13.3	46.7	56.7	70	100	3.3	6.7	16.7	0	90	96.7			L285	0	0.8	0	0	0	0.8	4	2.4	4	2.4	4	4
Mt 56	n.d.	n.d.	n.d.	n.d.	n.d.	n.d.	n.d.	n.d.	n.d.	n.d.	n.d.	n.d.			Mt 56	n.d.	n.d.	n.d.	n.d.	n.d.	n.d.	n.d.	n.d.	n.d.	n.d.	n.d.	n.d.
Hawaii 7996	0	0	93.3	10	6.7	70	20	6.7	3.3	0	96.7	100			Hawaii 7996	0	0.8	0	0	0	0.8	0	1.6	4	2.4	0	1.4
CLN1463	0	10	50	23.3	66.7	93.3	53.3	13.3	0	36.7	100	100			CLN1463	0	0	0	0.8	0	0	0	1.3	0	1.3	4	4
TML46	0	6.7	73.3	53.3	33.3	73.3	80	13.3	30	3.3	96.7	100			TML46	0	0	0	0	0	1.6	3	2.2	4	4	4	2.4
R3034	0	3.3	30	36.7	13.3	100	70	33.3	0	0	100	100			R3034	0	0	0	1	0	0.8	4	3	4	3.2	4	4
Roma VF (PI 644859)	n.d.	n.d.	n.d.	n.d.	n.d.	n.d.	n.d.	n.d.	n.d.	n.d.	n.d.	n.d.			Roma VF (PI 644859)	4	4	4	4	4	3.2	4	4	4	4	4	4
MM136	60	100	70	90	96.7	96.7	100	46.7	30	66.7	96.7	90			MM136	4	2.7	0	0	4	2.4	4	4	4	3.2	4	4
MM738	90	70	70	93.3	100	96.7	100	43.3	66.7	73.3	100	66.7			MM738	0	0	0	0	2	2	4	4	4	3	4	2.7
MM931	13.3	36.7	76.7	53.3	46.7	76.7	10	6.7	0	16.7	26.7	23.3			MM931	0	0	0	0	0	0	2	2	0	0	0	0
MM195	20	63.3	50	63.3	96.7	76.6	83.31	6.7	3.3	26.7	36.7	36.7			MM195	n.d.	n.d.	n.d.	n.d.	n.d.	n.d.	n.d.	n.d.	n.d.	n.d.	n.d.	n.d.
MM960	43.3	13.3	0	0	100	96.7	60	0	3.3	3.3	93.3	56.7			MM960	0	0	0	0	0	0	0	1	0	0	0	1
Eg 190	n.d.	n.d.	n.d.	n.d.	n.d.	n.d.	n.d.	n.d.	n.d.	n.d.	n.d.	n.d.			Eg 190	n.d.	n.d.	n.d.	n.d.	n.d.	n.d.	n.d.	n.d.	n.d.	n.d.	n.d.	n.d.
S56B	0	20	16.7	6.7	26.7	43.3	0	10	0	0	0	63.3			S56B	0	0	0	0	0	0	4	3.2	0	0.8	0	0.8
MM853	0	6.7	16.7	13.3	10	26.7	0	0	0	3.3	6.7	63.3			MM853	0	0.6	0	0	0	0	4	4	0	0.8	0	0
Bari 8	n.d.	n.d.	n.d.	n.d.	n.d.	n.d.	n.d.	n.d.	n.d.	n.d.	n.d.	n.d.			Bari 8	n.d.	n.d.	n.d.	n.d.	n.d.	n.d.	n.d.	n.d.	n.d.	n.d.	n.d.	n.d.
MM643	0	0	60	16.7	53.3	36.7	6.7	0	0	6.7	3.3	0			MM643	0	0	1.5	1.5	0	0	0	0	0	0.8	0	0
EG203	0	0	3.3	6.7	13.3	70	0	0	0	0	6.7	26.7			EG203	0	0	0	0	0	0	1	1.5	0	0	0	0
MM152	0	3.3	80	76.7	23.3	13.3	6.7	3.3	0	0	0	66.7			MM152	0	0	0	0	0	0	0	0	0	0	0	0
Eg 219	n.d.	n.d.	n.d.	n.d.	n.d.	n.d.	n.d.	n.d.	n.d.	n.d.	n.d.	n.d.			Eg 219	n.d.	n.d.	n.d.	n.d.	n.d.	n.d.	n.d.	n.d.	n.d.	n.d.	n.d.	n.d.
Yolo Wonder	63.3	90	33.3	0	53.3	0	93.3	13.3	0	26.7	20	100			Yolo Wonder	0	1.3	0	0	0	1.6	4	4	4	3	0	0
PM687	0	20	3.3	6.7	73.3	0	60	40	0	0	6.7	53.3			PM687	0	0	0	0	0	0	0	0.8	0	0	2	2
PM702	0	26.7	10	0	10	43.3	46.7	3.3	0	50	21.3	100			PM702	? In list; not in chart
PM1443	0	46.7	6.7	3.3	40	0	70	3.3	0	0	0	100			PM1443	0	0	0	0	0	0	0	1	0	0	1	1.8
PM1022	33.3	86.7	6.7	0	70	0	90	0	0	6.7	0	86.7			PM1022	0	0	0	0	0	0	2	2	0	1.3	2	2
PM659	0	16.7	3.3	0	6.7	0	16.7	0	0	0	3.3	90			PM659	? In list; not in chart	n.d.	n.d.	n.d.	n.d.	n.d.	n.d.	n.d.	n.d.	n.d.	n.d.	n.d.
PBC384	0	3.3	0	0	3.3	0	3.3	0	0	0	0	100			PBC384	0	0	0	0	0	0	4	4	0	0	0	0
PBC631A	0	0	0	0	3.3	0	6.7	0	0	0	0	63.3			PBC631A	0	0	0	0	0	0	0	1	0	0	0	0
PBC66	0	26.7	0	0	6.7	0	13.3	0	0	16.7	0	96.7			PBC66	0	0	0	0	0	0	0	1.3	0	0	0	0
0209-4	0	10	0	0	23.3	0	0	0	0	10	3.3	66.7			0209-4	0	0	0	0	0	0	4	2.7	0	0	0	0
S. sysimbriifolium	n.d.	n.d.	n.d.	n.d.	n.d.	n.d.	n.d.	n.d.	n.d.	n.d.	n.d.	n.d.			S. sysimbriifolium	n.d.	n.d.	n.d.	n.d.	n.d.	n.d.	n.d.	n.d.	n.d.	n.d.	n.d.	n.d.
